# Synergistic and antagonistic drug interactions are prevalent but not conserved across acute myeloid leukemia cell lines

**DOI:** 10.1101/2024.02.23.581821

**Authors:** Fatma Neslihan Kalkan, Muhammed Sadik Yildiz, N. Ezgi Wood, Michael Farid, Melissa McCoy, Chengcheng Zhang, Milo Lin, Bruce Posner, Stephen S. Chung, Erdal Toprak

## Abstract

Acute myeloid leukemia (AML) is the most prevalent type of leukemia in adults. Despite advancements in medicine, the standard treatment that utilizes a combination of cytarabine and daunorubicin for AML has remained the same for decades. Combination drug therapies are proven to be an effective way to achieve targeted efficacy while minimizing drug dosage along with the unintended side effects. However, a systematic survey of synergistic potential of drug-drug interactions in the context of AML pathology is currently lacking. Here we examine the interactions between 15 frequently used cancer drugs across distinct AML cell lines and demonstrate that synergistic and antagonistic drug-drug interactions are widespread but not conserved across these cell lines. Notably, enasidenib (AG-221) and venetoclax (ABT-199), recently approved anticancer agents, exhibited the highest counts of synergistic interactions and the fewest antagonistic ones. In contrast, 6-Thioguanine (6-TG), a purine analog, was involved in the highest number of antagonistic interactions. The interactions we report here cannot be attributed solely to the inherent synergistic or antagonistic natures of these three drugs, as each drug we examined was involved in several synergistic or antagonistic interactions in the cell lines we tested. Moreover, we observed that these drug-drug interactions are not conserved across cell lines, suggesting that the success of combination therapies might vary depending on AML genotypes. For instance, we found that a single mutation in the TF1 cell line could dramatically alter drug-drug interactions, even turning synergistic interactions into antagonistic ones, as seen with AG-221 and cladribine A (2CdA). Our findings provide a preclinical survey of the potential synergistic effects revealing the complexity of the problem *in vitro*. However, the exploitable synergistic regimes in clinical scenarios remain to be explored. We anticipate these results to be an insightful guideline for future clinical studies, aiming to refine chemotherapy regimens and ultimately enhance patient outcomes.
