## Supplementary Table 2 for "Synergistic and antagonistic drug interactions are prevalent but not conserved across acute myeloid leukemia cell lines"

cell_line	drugA	drugB	dIC50
HL60	ABT199	DAU	-6.824014209931221
FKH1	ABT199	DAC	-4.610399433859176
FKH1	ABT199	FLD	-4.350784376932381
HL60	ABT199	AZC	-4.050942638738312
HL60	ABT199	AG221	-3.947344927616454
FKH1	ABT199	VP16	-3.7450761523209257
HL60	DAC	FLD	-3.636109206972888
FKH1	ABT199	AZC	-3.369532745630707
K562	2CdA	AG221	-3.2438344008296136
HL60	ABT199	IDA	-3.1283562623367045
FKH1	ABT199	IDA	-3.029298384170076
IDH2	DAC	VP16	-2.93530825182251
FKH1	ABT199	Mito	-2.819279454619415
Kasumi1	AG221	MTX	-2.7947063461728527
K562	2CdA	DAC	-2.4591450534413246
FKH1	ABT199	DAU	-2.424379446706112
IDH2	ABT199	DAC	-2.3269548292735656
Kasumi1	MTX	VP16	-2.326737110710254
IDH2	DAC	FLD	-2.307168259337968
Kasumi1	MTX	Mito	-2.2178373400352194
HL60	2CdA	ABT199	-2.1371707787243466
FKH1	6TG	ABT199	-2.1243124388652435
K562	ATRA	Mito	-2.121435995675859
FKH1	ABT199	AraC	-2.101888107296104
HL60	2CdA	FLD	-2.088117670353439
TF1	ABT199	DAU	-2.0800729912154
IDH2	2CdA	DAC	-2.074563524802592
HL60	ABT199	VP16	-2.0569792120203894
K562	AG221	VP16	-1.9967304347493777
IDH2	AG221	IDA	-1.990448412333877
FKH1	ABT199	AG221	-1.9584771519221373
K562	AG221	Mito	-1.9457477259497447
HL60	6TG	AG221	-1.9195494071849482
IDH2	ABT199	DAU	-1.8856850245125154
HL60	AG221	DAU	-1.880872970173327
IDH2	AG221	DAC	-1.8739676323082102
HL60	ABT199	DAC	-1.83983887600538
Kasumi1	AZC	FLD	-1.8189384870996532
HL60	AG221	VP16	-1.7725290285783797
HL60	AG221	FLD	-1.7706436029502854
FKH1	6TG	AG221	-1.7625089592130503
IDH2	ABT199	Mito	-1.7496740016383325
K562	ATRA	VP16	-1.748171436497742
TF1	2CdA	AZC	-1.7132591809698372
TF1	2CdA	AraC	-1.7042125344550274
K562	2CdA	ATRA	-1.7032505527996602
FKH1	AG221	DAU	-1.698491270801556
TF1	ABT199	Mito	-1.6867223878385924
K562	IDA	VP16	-1.6757769287123807
K562	DAU	VP16	-1.6460676389075575
HL60	ABT199	ATRA	-1.6438912078784855
TF1	DAC	IDA	-1.642708804873029
IDH2	6TG	AG221	-1.5240866884264528
K562	2CdA	FLD	-1.5081418516222975
Kasumi1	ABT199	AG221	-1.4846039305157894
Kasumi1	AG221	VP16	-1.476623491464066
HL60	ABT199	Mito	-1.4137456520760727
TF1	DAC	VP16	-1.4080923015530633
TF1	ABT199	DAC	-1.3884262693686127
HL60	2CdA	AraC	-1.3676204817638764
IDH2	AG221	VP16	-1.3552954376064426
Kasumi1	AG221	DAU	-1.3134401232369428
IDH2	ABT199	VP16	-1.3051706685681328
TF1	2CdA	AG221	-1.2932535871707684
HL60	2CdA	DAC	-1.2712117473109519
TF1	ABT199	VP16	-1.2289327601437838
IDH2	DAC	IDA	-1.195539103654348
K562	ATRA	FLD	-1.1335014691542504
K562	ATRA	AZC	-1.126411005961141
Kasumi1	AG221	Mito	-1.1241705372717132
HL60	DAU	FLD	-1.121883699960578
FKH1	AraC	Mito	-1.0670656324680365
HL60	DAU	IDA	-1.0669216418805911
HL60	AG221	IDA	-1.0587497411082207
FKH1	AraC	VP16	-1.0286514983896398
HL60	6TG	FLD	-1.0042075694253996
IDH2	DAC	Mito	-1.0029684321505379
TF1	6MP	FLD	-0.9445146998299718
TF1	AG221	VP16	-0.9435689392971716
IDH2	DAU	VP16	-0.9353564791752706
IDH2	ABT199	AG221	-0.9115252357032828
HL60	2CdA	AZC	-0.901041729472726
HL60	FLD	VP16	-0.8758168410752166
K562	ABT199	VP16	-0.8610934083415183
HL60	FLD	Mito	-0.8549569048176086
K562	AZC	IDA	-0.8458786238425962
TF1	6MP	6TG	-0.8061099498580435
IDH2	AraC	Mito	-0.8028046531339149
K562	AZC	VP16	-0.7698610950197045
TF1	6MP	IDA	-0.7695221459396324
Kasumi1	AZC	IDA	-0.7670512559724179
TF1	2CdA	DAC	-0.7643490968235014
K562	AG221	FLD	-0.7611368710588486
Kasumi1	AZC	DAU	-0.7558746389908779
Kasumi1	AZC	VP16	-0.7467114556559937
IDH2	AraC	VP16	-0.7454431264080736
TF1	6MP	DAC	-0.7085951043448911
K562	AG221	DAU	-0.6965866828537277
TF1	AG221	DAU	-0.6639955220713345
K562	AG221	ATRA	-0.6582468324946662
K562	ATRA	AraC	-0.6555572804353567
Kasumi1	AG221	ATRA	-0.6451821539054157
Kasumi1	DAU	Mito	-0.6360575255184147
TF1	DAC	Mito	-0.6286316867940216
TF1	6MP	AraC	-0.6251481023934138
IDH2	ABT199	IDA	-0.6218779544237267
K562	ATRA	DAC	-0.6134978192392992
TF1	AraC	MTX	-0.606637580669149
TF1	6MP	MTX	-0.6028705887585759
Kasumi1	AZC	DAC	-0.5990665081794506
TF1	6MP	ABT199	-0.5928661612169555
HL60	AraC	Mito	-0.5928259436318879
FKH1	DAC	VP16	-0.591524066301967
K562	ABT199	AG221	-0.5901975186732056
Kasumi1	AZC	AraC	-0.5861502602976532
IDH2	AG221	DAU	-0.5798877847924171
TF1	6MP	VP16	-0.578880696519458
FKH1	DAC	Mito	-0.5780365364700719
HL60	AraC	IDA	-0.5542486335279309
IDH2	DAU	FLD	-0.5487987202103066
HL60	DAC	VP16	-0.5422244140453851
IDH2	ABT199	AraC	-0.5412401334946972
TF1	AZC	AraC	-0.536248540276457
Kasumi1	AG221	IDA	-0.5312059456581215
IDH2	2CdA	ABT199	-0.5299424101559724
HL60	2CdA	ATRA	-0.5212480535784261
IDH2	6TG	ABT199	-0.5170770424913895
Kasumi1	AraC	DAC	-0.5079337197072067
K562	2CdA	AraC	-0.5059630271889182
TF1	ABT199	IDA	-0.5036806478647988
HL60	DAC	IDA	-0.4940788469742463
K562	6TG	ABT199	-0.49089570359554957
HL60	DAU	Mito	-0.4798014715838752
HL60	FLD	IDA	-0.4792011206105786
Kasumi1	DAU	FLD	-0.4601810576812264
IDH2	ABT199	AZC	-0.4517855475024506
IDH2	AZC	Mito	-0.4504684093228728
TF1	AraC	DAU	-0.4427494061530892
K562	AZC	FLD	-0.4421518900394772
Kasumi1	ABT199	IDA	-0.4418948263729865
FKH1	DAC	IDA	-0.43494655558287976
TF1	DAC	DAU	-0.43173669698927153
TF1	ABT199	AraC	-0.4230126799222682
TF1	6TG	ABT199	-0.4207536448541631
TF1	ABT199	AZC	-0.41794357141902916
FKH1	AraC	DAC	-0.39793341377364566
K562	AraC	IDA	-0.39773185628686725
Kasumi1	AraC	DAU	-0.3895954174524454
HL60	2CdA	6TG	-0.3842664741924171
HL60	AZC	IDA	-0.3841292052359846
Kasumi1	AraC	FLD	-0.3750162599740421
FKH1	AG221	VP16	-0.3708835101957715
TF1	AZC	MTX	-0.3697350671330666
TF1	FLD	VP16	-0.3634197518806319
TF1	AZC	IDA	-0.3408968361741267
IDH2	2CdA	IDA	-0.3337060925006612
Kasumi1	AraC	VP16	-0.3287839169530895
K562	ATRA	DAU	-0.32564072967668345
HL60	AraC	VP16	-0.3242718283340045
TF1	6MP	AZC	-0.29225154740647263
TF1	2CdA	6TG	-0.29113017726486934
IDH2	ABT199	FLD	-0.28986294853377226
IDH2	6TG	AZC	-0.2870483256707499
TF1	6TG	DAC	-0.2773360765877232
HL60	AZC	FLD	-0.26821603935662586
K562	ATRA	IDA	-0.2635207053203663
IDH2	AraC	IDA	-0.26129350572945975
Kasumi1	AZC	Mito	-0.2586908566758963
Kasumi1	AraC	Mito	-0.25003103852745845
IDH2	AG221	AZC	-0.23798721390826394
IDH2	AG221	FLD	-0.2339915262036385
IDH2	AraC	DAU	-0.22404792970011225
TF1	2CdA	VP16	-0.21784913828129593
IDH2	2CdA	Mito	-0.21091985780875655
TF1	6TG	IDA	-0.20015266444796687
K562	DAU	IDA	-0.19843880478986708
TF1	2CdA	IDA	-0.19653832920834446
K562	AG221	IDA	-0.18485678714075604
HL60	2CdA	DAU	-0.18027238182904437
Kasumi1	AraC	IDA	-0.17934663918834914
HL60	AG221	AZC	-0.17611758344090367
Kasumi1	DAU	VP16	-0.16919681436354672
TF1	IDA	MTX	-0.16911537494437923
TF1	AG221	MTX	-0.16229556674437262
K562	2CdA	ABT199	-0.16220608375543188
IDH2	2CdA	FLD	-0.16195639358194747
FKH1	IDA	Mito	-0.16189798474450434
Kasumi1	ABT199	ATRA	-0.14974954221102021
TF1	AG221	DAC	-0.14241202258092311
IDH2	AZC	DAU	-0.1420509429641097
FKH1	AZC	AraC	-0.14157521789548255
K562	FLD	Mito	-0.1240699154096978
TF1	AG221	FLD	-0.11957305633366344
FKH1	FLD	IDA	-0.11362407417838027
IDH2	AZC	IDA	-0.10960257134250151
Kasumi1	DAU	IDA	-0.10898913161795054
Kasumi1	Mito	VP16	-0.1074910677961669
FKH1	FLD	Mito	-0.10494166417553519
TF1	AG221	AraC	-0.09814846964765689
TF1	DAU	MTX	-0.07734610940125242
FKH1	AraC	IDA	-0.06697132020881069
TF1	FLD	IDA	-0.05919486483712966
FKH1	AZC	DAC	-0.05453629605446242
Kasumi1	IDA	VP16	-0.04786682097389772
IDH2	DAC	DAU	-0.047747927981863336
Kasumi1	FLD	VP16	-0.04544799933488752
HL60	DAC	DAU	-0.02884392902107158
TF1	MTX	VP16	-0.016469106982628823
Kasumi1	ABT199	DAU	-0.01032160959656414
HL60	AG221	Mito	-0.01017194600930349
FKH1	AG221	DAC	-0.005978764123705016
HL60	AraC	FLD	-0.004055558508244239
IDH2	DAU	IDA	0.003757202298469764
IDH2	2CdA	AraC	0.009218887930766861
TF1	AraC	IDA	0.011806894076325514
TF1	AZC	Mito	0.013903807333740748
IDH2	DAU	Mito	0.014384837156468988
K562	AraC	MTX	0.01658420946217487
TF1	6TG	AraC	0.02126625335203236
TF1	AraC	FLD	0.026483753570323842
TF1	DAU	VP16	0.04114134692478599
TF1	6TG	MTX	0.043246655313572746
Kasumi1	AG221	AraC	0.05023944128053337
K562	AG221	AraC	0.059135408531959754
Kasumi1	AG221	AZC	0.06959925425474545
IDH2	FLD	Mito	0.07048173356150778
FKH1	AG221	AraC	0.07277775396114006
Kasumi1	FLD	MTX	0.07298875643432012
FKH1	AG221	Mito	0.07760346792222306
FKH1	AG221	AZC	0.08047220005393818
IDH2	FLD	IDA	0.08127857174094233
TF1	DAU	IDA	0.08633867598478684
FKH1	AG221	IDA	0.09987551817857376
TF1	2CdA	FLD	0.11370214310225935
HL60	IDA	Mito	0.11489966887919412
Kasumi1	IDA	Mito	0.12753078042866495
HL60	ABT199	FLD	0.13362139808042417
Kasumi1	FLD	Mito	0.13559131212260933
TF1	ABT199	FLD	0.13782515503719406
TF1	DAU	FLD	0.14140631638004852
FKH1	AZC	DAU	0.14559054874076516
FKH1	DAC	DAU	0.14615635625905643
TF1	AG221	AZC	0.15023679996988548
Kasumi1	FLD	IDA	0.15585467886522864
TF1	ABT199	AG221	0.1580928570171718
K562	ABT199	AZC	0.16851861135551527
K562	ABT199	IDA	0.17596267418640066
IDH2	2CdA	DAU	0.20599405952307004
IDH2	FLD	VP16	0.20910755901424904
FKH1	AZC	IDA	0.21116715608188574
K562	ATRA	MTX	0.2178922674114312
TF1	6TG	AZC	0.21887849475781346
TF1	6TG	VP16	0.222280369266929
TF1	AZC	VP16	0.22684264186367464
TF1	AraC	DAC	0.22810708867968454
HL60	6TG	ABT199	0.2289170966404246
K562	AraC	Mito	0.23199988429055984
TF1	FLD	Mito	0.23267767175357634
TF1	AG221	Mito	0.2350104895722973
K562	AG221	MTX	0.24473563724413783
K562	AG221	DAC	0.2463554941551318
HL60	6TG	IDA	0.24658864234793287
FKH1	6TG	AraC	0.2488754031791225
TF1	AG221	IDA	0.2571959927067047
K562	FLD	MTX	0.26867320995418487
K562	ABT199	MTX	0.2749972565676808
IDH2	AZC	VP16	0.2875570747302403
K562	ABT199	DAC	0.2881415278309327
TF1	2CdA	Mito	0.29128801699249274
TF1	AZC	DAU	0.31045749968667025
HL60	Mito	VP16	0.344622951362084
K562	2CdA	AZC	0.35117363556952375
Kasumi1	ATRA	VP16	0.3535552933498023
TF1	ABT199	MTX	0.35739170689846755
FKH1	AZC	Mito	0.3582029500650119
K562	ABT199	AraC	0.36315434993396334
K562	ABT199	DAU	0.3776127723548959
IDH2	2CdA	6TG	0.38769953600384754
TF1	DAU	Mito	0.4079197344838119
HL60	AG221	AraC	0.4628834579585148
HL60	2CdA	IDA	0.4888041979479958
HL60	DAC	Mito	0.49478772307181174
Kasumi1	AG221	DAC	0.4990667132128346
K562	AG221	AZC	0.5052999457581624
IDH2	IDA	Mito	0.5123657824694119
FKH1	6TG	DAC	0.5168768156745616
K562	DAU	MTX	0.5312435203622392
K562	ABT199	FLD	0.5453734123473275
IDH2	2CdA	VP16	0.5466313353959162
IDH2	AG221	AraC	0.5506823114103128
IDH2	AG221	Mito	0.5876381208733132
TF1	DAC	MTX	0.6050951380677994
TF1	2CdA	ABT199	0.6114326553376142
IDH2	AZC	FLD	0.6167343455499008
IDH2	2CdA	AZC	0.6190804005571441
TF1	AraC	Mito	0.6225577209088846
TF1	2CdA	MTX	0.623042633053033
K562	2CdA	DAU	0.623999991837539
HL60	AG221	DAC	0.6285466971520512
TF1	IDA	Mito	0.6298247134947252
TF1	6TG	AG221	0.6783792320506117
TF1	6TG	FLD	0.6842319634192491
HL60	2CdA	Mito	0.6950762340841123
K562	6TG	AG221	0.7203752000752015
Kasumi1	IDA	MTX	0.7333934435333394
TF1	AZC	DAC	0.7420709461891564
K562	AraC	DAC	0.7522349288145466
K562	ABT199	Mito	0.7765026870744234
FKH1	6TG	FLD	0.7810282175746623
TF1	AZC	FLD	0.7953277176767113
K562	AZC	DAC	0.8335944071670687
TF1	IDA	VP16	0.8498819001895992
HL60	6TG	AraC	0.8526816427039314
IDH2	6TG	DAU	0.8782026422317859
K562	IDA	Mito	0.9402837249381695
K562	ABT199	ATRA	0.9479589788672929
TF1	FLD	MTX	0.9554179290661469
TF1	DAC	FLD	0.9878407149068966
HL60	ABT199	AraC	0.9905984632015605
HL60	AG221	ATRA	1.0008600623749766
K562	6TG	IDA	1.002703204690323
K562	FLD	IDA	1.012844494268716
FKH1	6TG	DAU	1.0531250813243216
IDH2	AZC	DAC	1.0782741073145186
K562	6TG	ATRA	1.0875314629877846
Kasumi1	ABT199	AZC	1.0936771536736165
TF1	AraC	VP16	1.0960592223959944
K562	Mito	VP16	1.0963979310870844
IDH2	IDA	VP16	1.1081732522469614
HL60	AZC	DAU	1.138966075750265
K562	2CdA	6TG	1.153332420174674
K562	FLD	VP16	1.1644623921579536
K562	AZC	MTX	1.1700540606173444
FKH1	AZC	VP16	1.1899774029577248
IDH2	6TG	DAC	1.224226596699673
Kasumi1	ABT199	DAC	1.22798886021952
HL60	2CdA	AG221	1.2361358272997496
TF1	2CdA	6MP	1.237211916315729
HL60	6TG	AZC	1.278126336469314
IDH2	AZC	AraC	1.3089281226655087
K562	AraC	DAU	1.333071422581978
K562	MTX	VP16	1.3348008208307371
FKH1	6TG	AZC	1.3435526803539828
TF1	6MP	AG221	1.3719297290649144
HL60	6TG	VP16	1.3850112740609926
HL60	AZC	DAC	1.4006545102246735
HL60	IDA	VP16	1.4034672017745642
K562	DAU	Mito	1.4110332985273897
FKH1	Mito	VP16	1.4356794465613878
HL60	2CdA	VP16	1.4576582911409108
FKH1	DAC	FLD	1.460778314575625
HL60	6TG	DAU	1.4625147989792269
HL60	AZC	AraC	1.4674336082709147
TF1	6TG	DAU	1.47306898430319
K562	AZC	DAU	1.4883305777607116
FKH1	DAU	FLD	1.535435242016161
K562	MTX	Mito	1.537390091788005
IDH2	6TG	IDA	1.5550277071103777
K562	2CdA	Mito	1.6058024687830588
IDH2	6TG	VP16	1.6621939155409509
K562	6TG	DAU	1.7460856892755443
K562	6TG	VP16	1.7617223031606757
K562	AZC	AraC	1.7647654675788556
Kasumi1	DAU	MTX	1.7843879081811718
IDH2	6TG	AraC	1.8369716968176935
K562	2CdA	MTX	1.9440892656820077
K562	AZC	Mito	1.9491355334474174
K562	6TG	AraC	2.0229095873718257
FKH1	6TG	IDA	2.04356390622937
FKH1	6TG	Mito	2.065968058246251
K562	2CdA	IDA	2.0819195364171668
FKH1	FLD	VP16	2.164807544869289
FKH1	DAU	IDA	2.237508216180062
HL60	6TG	DAC	2.2617091555921456
K562	IDA	MTX	2.2624341116660602
HL60	AZC	Mito	2.270132151778315
K562	6TG	FLD	2.33320218767372
IDH2	Mito	VP16	2.349922117521861
HL60	AZC	VP16	2.36485769708918
K562	6TG	Mito	2.3788574109514027
K562	6TG	DAC	2.4108977495493766
K562	2CdA	VP16	2.4234703246259692
IDH2	2CdA	AG221	2.477908563353457
HL60	DAU	VP16	2.503303147989409
FKH1	6TG	VP16	2.5344383350781965
FKH1	AraC	DAU	2.5877197962633067
IDH2	6TG	Mito	2.685865625707749
IDH2	6TG	FLD	2.789947231322813
K562	6TG	AZC	2.8484269333768477
FKH1	IDA	VP16	2.8741967389548426
HL60	6TG	Mito	2.9115719151483557
HL60	6TG	ATRA	2.931415688818851
IDH2	AraC	FLD	2.9611180451212182
FKH1	DAU	Mito	3.0878641427446705
HL60	ATRA	AraC	3.133248363595437
TF1	Mito	VP16	3.2181045111484536
HL60	AraC	DAC	3.2485363696103984
TF1	6MP	Mito	3.2860276610862895
FKH1	DAU	VP16	3.3541712133772386
TF1	2CdA	DAU	3.6310766766738887
HL60	AraC	DAU	3.9568284302937076
K562	6TG	MTX	4.435356798801078
Kasumi1	AraC	MTX	4.556763806990789
FKH1	AraC	FLD	6.137719751052069
FKH1	2CdA	6MP
FKH1	2CdA	6TG
FKH1	2CdA	ABT199
FKH1	2CdA	AG221
FKH1	2CdA	ATRA
FKH1	2CdA	AZC
FKH1	2CdA	AraC
FKH1	2CdA	DAC
FKH1	2CdA	DAU
FKH1	2CdA	FLD
FKH1	2CdA	IDA
FKH1	2CdA	MTX
FKH1	2CdA	Mito
FKH1	2CdA	VP16
FKH1	6MP	6TG
FKH1	6MP	ABT199
FKH1	6MP	AG221
FKH1	6MP	ATRA
FKH1	6MP	AZC
FKH1	6MP	AraC
FKH1	6MP	DAC
FKH1	6MP	DAU
FKH1	6MP	FLD
FKH1	6MP	IDA
FKH1	6MP	MTX
FKH1	6MP	Mito
FKH1	6MP	VP16
FKH1	6TG	ATRA
FKH1	6TG	MTX
FKH1	ABT199	ATRA
FKH1	ABT199	MTX
FKH1	AG221	ATRA
FKH1	AG221	FLD
FKH1	AG221	MTX
FKH1	ATRA	AZC
FKH1	ATRA	AraC
FKH1	ATRA	DAC
FKH1	ATRA	DAU
FKH1	ATRA	FLD
FKH1	ATRA	IDA
FKH1	ATRA	MTX
FKH1	ATRA	Mito
FKH1	ATRA	VP16
FKH1	AZC	FLD
FKH1	AZC	MTX
FKH1	AraC	MTX
FKH1	DAC	MTX
FKH1	DAU	MTX
FKH1	FLD	MTX
FKH1	IDA	MTX
FKH1	MTX	Mito
FKH1	MTX	VP16
HL60	2CdA	6MP
HL60	2CdA	MTX
HL60	6MP	6TG
HL60	6MP	ABT199
HL60	6MP	AG221
HL60	6MP	ATRA
HL60	6MP	AZC
HL60	6MP	AraC
HL60	6MP	DAC
HL60	6MP	DAU
HL60	6MP	FLD
HL60	6MP	IDA
HL60	6MP	MTX
HL60	6MP	Mito
HL60	6MP	VP16
HL60	6TG	MTX
HL60	ABT199	MTX
HL60	AG221	MTX
HL60	ATRA	AZC
HL60	ATRA	DAC
HL60	ATRA	DAU
HL60	ATRA	FLD
HL60	ATRA	IDA
HL60	ATRA	MTX
HL60	ATRA	Mito
HL60	ATRA	VP16
HL60	AZC	MTX
HL60	AraC	MTX
HL60	DAC	MTX
HL60	DAU	MTX
HL60	FLD	MTX
HL60	IDA	MTX
HL60	MTX	Mito
HL60	MTX	VP16
IDH2	2CdA	6MP
IDH2	2CdA	MTX
IDH2	6MP	6TG
IDH2	6MP	ABT199
IDH2	6MP	AG221
IDH2	6MP	AZC
IDH2	6MP	AraC
IDH2	6MP	DAC
IDH2	6MP	DAU
IDH2	6MP	FLD
IDH2	6MP	IDA
IDH2	6MP	MTX
IDH2	6MP	Mito
IDH2	6MP	VP16
IDH2	6TG	MTX
IDH2	ABT199	MTX
IDH2	AG221	MTX
IDH2	AZC	MTX
IDH2	AraC	DAC
IDH2	AraC	MTX
IDH2	DAC	MTX
IDH2	DAU	MTX
IDH2	FLD	MTX
IDH2	IDA	MTX
IDH2	MTX	Mito
IDH2	MTX	VP16
K562	2CdA	6MP
K562	6MP	6TG
K562	6MP	ABT199
K562	6MP	AG221
K562	6MP	ATRA
K562	6MP	AZC
K562	6MP	AraC
K562	6MP	DAC
K562	6MP	DAU
K562	6MP	FLD
K562	6MP	IDA
K562	6MP	MTX
K562	6MP	Mito
K562	6MP	VP16
K562	AraC	FLD
K562	AraC	VP16
K562	DAC	DAU
K562	DAC	FLD
K562	DAC	IDA
K562	DAC	MTX
K562	DAC	Mito
K562	DAC	VP16
K562	DAU	FLD
Kasumi1	2CdA	6MP
Kasumi1	2CdA	6TG
Kasumi1	2CdA	ABT199
Kasumi1	2CdA	AG221
Kasumi1	2CdA	ATRA
Kasumi1	2CdA	AZC
Kasumi1	2CdA	AraC
Kasumi1	2CdA	DAC
Kasumi1	2CdA	DAU
Kasumi1	2CdA	FLD
Kasumi1	2CdA	IDA
Kasumi1	2CdA	MTX
Kasumi1	2CdA	Mito
Kasumi1	2CdA	VP16
Kasumi1	6MP	6TG
Kasumi1	6MP	ABT199
Kasumi1	6MP	AG221
Kasumi1	6MP	ATRA
Kasumi1	6MP	AZC
Kasumi1	6MP	AraC
Kasumi1	6MP	DAC
Kasumi1	6MP	DAU
Kasumi1	6MP	FLD
Kasumi1	6MP	IDA
Kasumi1	6MP	MTX
Kasumi1	6MP	Mito
Kasumi1	6MP	VP16
Kasumi1	6TG	ABT199
Kasumi1	6TG	AG221
Kasumi1	6TG	ATRA
Kasumi1	6TG	AZC
Kasumi1	6TG	AraC
Kasumi1	6TG	DAC
Kasumi1	6TG	DAU
Kasumi1	6TG	FLD
Kasumi1	6TG	IDA
Kasumi1	6TG	MTX
Kasumi1	6TG	Mito
Kasumi1	6TG	VP16
Kasumi1	ABT199	AraC
Kasumi1	ABT199	FLD
Kasumi1	ABT199	MTX
Kasumi1	ABT199	Mito
Kasumi1	ABT199	VP16
Kasumi1	AG221	FLD
Kasumi1	ATRA	AZC
Kasumi1	ATRA	AraC
Kasumi1	ATRA	DAC
Kasumi1	ATRA	DAU
Kasumi1	ATRA	FLD
Kasumi1	ATRA	IDA
Kasumi1	ATRA	MTX
Kasumi1	ATRA	Mito
Kasumi1	AZC	MTX
Kasumi1	DAC	DAU
Kasumi1	DAC	FLD
Kasumi1	DAC	IDA
Kasumi1	DAC	MTX
Kasumi1	DAC	Mito
Kasumi1	DAC	VP16
TF1	2CdA	ATRA
TF1	6MP	ATRA
TF1	6MP	DAU
TF1	6TG	ATRA
TF1	6TG	Mito
TF1	ABT199	ATRA
TF1	AG221	ATRA
TF1	ATRA	AZC
TF1	ATRA	AraC
TF1	ATRA	DAC
TF1	ATRA	DAU
TF1	ATRA	FLD
TF1	ATRA	IDA
TF1	ATRA	MTX
TF1	ATRA	Mito
TF1	ATRA	VP16
TF1	MTX	Mito
