## Supplementary Table 3 for "Synergistic and antagonistic drug interactions are prevalent but not conserved across acute myeloid leukemia cell lines"

cell_line	drugA	drugB	dIC50
K562	2CdA	AG221	-9.073625380393638
FKH1	ABT199	AZC	-3.7784110462572427
IDH2	AG221	FLD	-3.4098150526705124
FKH1	ABT199	IDA	-2.8187969820176537
Kasumi1	AG221	MTX	-2.617985438001909
Kasumi1	6MP	ABT199	-2.474665090031899
FKH1	6TG	ABT199	-1.8989421759424043
Kasumi1	6MP	Mito	-1.6835027853141922
IDH2	AG221	Mito	-1.6513933139843604
FKH1	ABT199	AraC	-1.644330434231141
HL60	2CdA	FLD	-1.6379108207117916
Kasumi1	ABT199	MTX	-1.6361783959599343
FKH1	ATRA	DAC	-1.5343747571406903
IDH2	AG221	AraC	-1.4962414121264596
K562	AZC	FLD	-1.353041228168302
Kasumi1	6MP	AG221	-1.3422181421554888
Kasumi1	MTX	VP16	-1.3176247533748573
FKH1	6TG	AG221	-1.2500667341658203
Kasumi1	6TG	AG221	-0.9707428189216656
HL60	6TG	AG221	-0.9568440544384638
Kasumi1	6TG	AZC	-0.9147939177517934
K562	2CdA	ATRA	-0.7201080247799481
K562	2CdA	MTX	-0.615775670330427
IDH2	ABT199	IDA	-0.6063712939824528
HL60	FLD	IDA	-0.6062773506190324
HL60	2CdA	IDA	-0.6018987682578798
FKH1	AG221	DAC	-0.5638725885334139
IDH2	AG221	DAC	-0.4940732776685137
FKH1	AG221	AraC	-0.49037677378311173
K562	6TG	ABT199	-0.3664493867106168
IDH2	AZC	AraC	-0.362980228501967
Kasumi1	AG221	AZC	-0.3491997985356976
IDH2	6TG	AraC	-0.33199912447534796
IDH2	AraC	DAC	-0.2347936625433762
HL60	ATRA	AZC	-0.17616052029961082
K562	AG221	VP16	-0.16090932180388107
FKH1	AG221	FLD	-0.09684951607275472
IDH2	DAC	IDA	-0.09650641658778958
K562	DAU	MTX	-0.08008017394031963
K562	2CdA	AZC	-0.05215229809163158
IDH2	ABT199	FLD	-0.04586295929865303
IDH2	AZC	DAC	-0.02146625772051869
IDH2	6TG	AG221	0.040810526749786025
IDH2	2CdA	DAC	0.05522095130354354
Kasumi1	AZC	AraC	0.07620550007881066
K562	MTX	VP16	0.11461931448118268
K562	2CdA	Mito	0.12083690812772707
IDH2	2CdA	AG221	0.13986247586931588
K562	ABT199	MTX	0.14874735602450517
K562	2CdA	AraC	0.23174488989750597
FKH1	ABT199	DAC	0.24414326413154885
K562	ATRA	MTX	0.2545448592069164
K562	ABT199	ATRA	0.2917968764309542
K562	MTX	Mito	0.30444923871970575
K562	FLD	MTX	0.344321246184097
IDH2	2CdA	6TG	0.3570105546570457
Kasumi1	AG221	AraC	0.3689170869625795
K562	ATRA	DAC	0.4259461429508118
HL60	6TG	AraC	0.45150370755815383
K562	AG221	DAC	0.4872752056135923
K562	AZC	MTX	0.5023511847087014
K562	AG221	AraC	0.5178178586003908
K562	ABT199	AraC	0.639097817263715
HL60	AG221	AZC	0.6454368050014465
IDH2	6TG	FLD	0.6607495493999447
IDH2	DAC	VP16	0.6657146002813574
IDH2	ABT199	VP16	0.6806642014465796
HL60	2CdA	AG221	0.7354829114775967
IDH2	2CdA	ABT199	0.7603000539015295
K562	AG221	AZC	0.8057730717715472
HL60	6TG	AZC	0.8127072030162974
K562	2CdA	IDA	0.8451111858385085
IDH2	DAC	FLD	0.9360251750164248
IDH2	ABT199	AZC	0.9588424862813982
IDH2	ABT199	DAC	0.961607208788275
Kasumi1	FLD	MTX	0.9841014979069944
HL60	6TG	DAC	1.2150750980227798
IDH2	DAC	Mito	1.2984114685323962
K562	AraC	MTX	1.4300375883363192
K562	6TG	AG221	1.6488712407225405
IDH2	DAC	DAU	1.7052280654220837
K562	6TG	AraC	1.7717388772241909
HL60	AG221	DAC	1.7760973444431687
HL60	AG221	AraC	1.9053721753931376
FKH1	2CdA	AG221	1.9510826718503949
Kasumi1	DAU	MTX	2.316552415409144
HL60	ABT199	ATRA
HL60	ABT199	AZC
HL60	ABT199	DAC
HL60	ATRA	FLD
K562	6TG	MTX
K562	AG221	MTX
K562	IDA	MTX
