## Supplementary Table 6 for "Synergistic and antagonistic drug interactions are prevalent but not conserved across acute myeloid leukemia cell lines"

drug	min	max	reference
2CdA	10	268	doi.org/10.2165/00003088-199732020-00003
6MP	0.3	1.8	doi.org/10.1016/B0-12-227555-1/00194-5
6TG	0.03	5	doi.org/10.1016/B0-12-227555-1/00194-5
ABT199	0.035	4.605	doi.org/10.3390/molecules27051607
AG221	0.858	4.289	doi.org/10.1002/prp2.436
ATRA	119	171	doi.org/10.1200/JCO.1995.13.5.1238
AZC	3.071	11.261	https://www.accessdata.fda.gov/drugsatfda_docs/label/2007/050794s005lbl.pdf
AraC	82.23	242.578	https://link.springer.com/article/10.1007/BF02228887
DAC	0.044	0.337	doi.org/10.1634/theoncologist.2012-0465
DAU	0.01	0.032	doi.org/10.1016/0304-3835(80)90016-6
FLD	0.697	3.085	doi.org/10.1007/BF00256699
IDA	0.019	0.129	doi.org/10.1007/BF00686301
MTX	0.1	10	doi.org/10.22541/au.164866504.46536405/v1
Mito	0.058	1.0237	https://labeling.pfizer.com/ShowLabeling.aspx?id=4536
VP16	88.011	197.941	doi.org/10.1186/s40780-016-0052-9
